# Intestinal lamina propria supports acquired eTreg suppressor function

**DOI:** 10.1101/2022.08.26.505428

**Authors:** Yisu Gu, Raquel Bartolomé-Casado, Chuan Xu, Alina Janney, Cornelia Heuberger, Claire Pearson, Sarah Teichmann, Emily E Thornton, Fiona Powrie

**Affiliations:** Kennedy Institute of Rheumatology, NDORMS, University of Oxford; Wellcome Sanger Institute, Wellcome Genome Campus, Hinxton, Cambridge; Department of Pathology, Oslo University Hospital – Rikshospitalet, Oslo, Norway; Theory of Condensed Matter, Cavendish Laboratory, Department of Physics, University of Cambridge, Cambridge; MRC Human Immunology Unit, MRC Weatherall Institute of Molecular Medicine, University of Oxford; Nuffield Department of Medicine, University of Oxford

**Author notes:** these authors contributed equally (Yisu Gu, Raquel Bartolomé-Casado, Emily E Thornton, Fiona Powrie).

## Abstract

The intestinal immune system must maintain tolerance to commensal microbiota and self antigens whilst defending against invading pathogens. Recognising how homeostasis is established and maintained in a complex immune environment such as the gut is critical to understanding how to re-establish tolerance once broken in inflammatory disorders. Peripherally induced regulatory T cells (Tregs) play a key role in homeostasis. In intestinal tissue, Tregs work in concert with a diverse network of cells but which cellular interactions occur to instruct Treg adaptation and acquisition of distinct Treg suppressor function is not clear. We used two-photon *in vivo* live imaging and NICHE-seq [1] to deep phenotype *Helicobacter hepaticus* (*Hh*)-specific Tregs with shared specificity but distinct spatially compartmentalised functions in the tissue. We show transcriptionally distinct central Treg (cTreg) and effector Treg (eTreg) populations in lymphoid versus gut tissue. The lamina propria (LP), and not embedded lymphoid aggregates (LA), is the key location of acquired immune suppressor eTreg function. Tregs recruited to the LP compartment are the dominant interacting cell type and acquired a more effector Treg profile with upregulation of *Areg, Gzmb, Icos, Tigit, Tnfrsf4* (OX40), and *Tnfrsf18* (GITR). We identify IL-1β^+^ macrophages, CD206+ macrophages, and ILC2 in the LP niche as the key players governing Treg survival and function. In contrast, LA, dominated by interactions with ILC3s and populations of IL-6^+^ DCs, are equipped to tip the balance towards a pro-inflammatory response. By functionally isolating the gut tissue from secondary lymphoid organs, we show that eTregs maintain their phenotype in the context of inflammatory insult. Blocking their key effector molecule, IL-10, results in locally differentiated Th17 cell proliferation without overt inflammation due to local IL-10 independent mechanisms that constrain inflammation. Our results reveal a previously unrecognised spatial mechanism of tolerance, and demonstrate how knowledge of local interactions can guide cell function and potentially be manipulated for the next generation of tolerance-inducing therapies.
