## Supplementary Table 2 for "Intestinal lamina propria supports acquired eTreg suppressor function"

### Sheet: Cell_cycle_genes
S_Genes	G2M_genes
Mcm5	Hmgb2
Pcna	Cdk1
Tyms	Nusap1
Fen1	Ube2c
Mcm2	Birc5
Mcm4	Tpx2
Rrm1	Top2a
Ung	Ndc80
Gins2	Cks2
Mcm6	Nuf2
Cdca7	Cks1b
Dtl	Cks1brt
Prim1	Mki67
Uhrf1	Tmpo
Cenpu	Cenpf
Hells	Tacc3
Rfc2	Pimreg
Rpa2	Smc4
Nasp	Ccnb2
Rad51ap1	Ckap2l
Gmnn	Ckap2
Wdr76	Aurkb
Slbp	Bub1
Ccne2	Kif11
Ubr7	Anp32e
Pold3	Tubb4b
Msh2	Gtse1
Atad2	Kif20b
Rad51	Hjurp
Rrm2	Cdca3
Cdc45	Cdc20
Cdc6	Ttk
Exo1	Cdc25c
Tipin	Kif2c
Dscc1	Rangap1
Blm	Ncapd2
Casp8ap2	Dlgap5
Usp1	Cdca2
Clspn	Cdca8
Pola1	Ect2
Chaf1b	Kif23
Brip1	Hmmr
E2f8	Aurka
	Psrc1
	Anln
	Lbr
	Ckap5
	Cenpe
	Ctcf
	Nek2
	G2e3
	Gas2l3
	Cbx5
	Cenpa

### Sheet: Ig_genes
All_Ig_genes_mouse	Ig_variable_genes
Igha	Ighv1-11
Ighd	Ighv1-12
Ighd1-1	Ighv1-15
Ighd1-2	Ighv1-18
Ighd1-3	Ighv1-19
Ighd2-1	Ighv1-20
Ighd2-10	Ighv1-22
Ighd2-11	Ighv1-26
Ighd2-12	Ighv1-31
Ighd2-13	Ighv1-34
Ighd2-14	Ighv1-36
Ighd2-2	Ighv1-37
Ighd2-3	Ighv1-39
Ighd2-4	Ighv1-4
Ighd2-5	Ighv1-42
Ighd2-6	Ighv1-43
Ighd2-7	Ighv1-47
Ighd2-8	Ighv1-49
Ighd2-9	Ighv1-5
Ighd3-1	Ighv1-50
Ighd3-2	Ighv1-52
Ighd3-3	Ighv1-53
Ighd4-1	Ighv1-54
Ighd6-1	Ighv1-55
Ighd6-2	Ighv1-56
Ighd6-2-1	Ighv1-58
Ighd6-3	Ighv1-59
Ighd6-4	Ighv1-61
Ighe	Ighv1-62-1
Ighg1	Ighv1-62-2
Ighg2A	Ighv1-62-3
Ighg2B	Ighv1-63
Ighg2C	Ighv1-64
Ighg3	Ighv1-66
Ighj1	Ighv1-69
Ighj2	Ighv1-7
Ighj3	Ighv1-71
Ighj4	Ighv1-72
Ighm	Ighv1-74
Ighv1-11	Ighv1-75
Ighv1-12	Ighv1-76
Ighv1-15	Ighv1-77
Ighv1-18	Ighv1-78
Ighv1-19	Ighv1-80
Ighv1-20	Ighv1-81
Ighv1-22	Ighv1-82
Ighv1-26	Ighv1-84
Ighv1-31	Ighv1-85
Ighv1-34	Ighv1-87
Ighv1-36	Ighv1-9
Ighv1-37	Ighv10-1
Ighv1-39	Ighv10-3
Ighv1-4	Ighv10S3
Ighv1-42	Ighv10S4
Ighv1-43	Ighv11-1
Ighv1-47	Ighv11-2
Ighv1-49	Ighv12-1-1
Ighv1-5	Ighv12-3
Ighv1-50	Ighv13-2
Ighv1-52	Ighv14-1
Ighv1-53	Ighv14-2
Ighv1-54	Ighv14-3
Ighv1-55	Ighv14-4
Ighv1-56	Ighv14S4
Ighv1-58	Ighv15-2
Ighv1-59	Ighv1S100
Ighv1-61	Ighv1S103
Ighv1-62-1	Ighv1S107
Ighv1-62-2	Ighv1S108
Ighv1-62-3	Ighv1S111
Ighv1-63	Ighv1S112
Ighv1-64	Ighv1S113
Ighv1-66	Ighv1S118
Ighv1-69	Ighv1S12
Ighv1-7	Ighv1S120
Ighv1-71	Ighv1S121
Ighv1-72	Ighv1S122
Ighv1-74	Ighv1S126
Ighv1-75	Ighv1S127
Ighv1-76	Ighv1S130
Ighv1-77	Ighv1S132
Ighv1-78	Ighv1S134
Ighv1-80	Ighv1S135
Ighv1-81	Ighv1S136
Ighv1-82	Ighv1S137
Ighv1-84	Ighv1S14
Ighv1-85	Ighv1S20
Ighv1-87	Ighv1S21
Ighv1-9	Ighv1S22
Ighv10-1	Ighv1S26
Ighv10-3	Ighv1S29
Ighv10S3	Ighv1S30
Ighv10S4	Ighv1S31
Ighv11-1	Ighv1S32
Ighv11-2	Ighv1S33
Ighv12-1-1	Ighv1S34
Ighv12-3	Ighv1S35
Ighv13-2	Ighv1S36
Ighv14-1	Ighv1S37
Ighv14-2	Ighv1S40
Ighv14-3	Ighv1S41
Ighv14-4	Ighv1S44
Ighv14S4	Ighv1S45
Ighv15-2	Ighv1S46
Ighv1S100	Ighv1S49
Ighv1S103	Ighv1S5
Ighv1S107	Ighv1S50
Ighv1S108	Ighv1S52
Ighv1S111	Ighv1S53
Ighv1S112	Ighv1S55
Ighv1S113	Ighv1S56
Ighv1S118	Ighv1S61
Ighv1S12	Ighv1S65
Ighv1S120	Ighv1S67
Ighv1S121	Ighv1S68
Ighv1S122	Ighv1S70
Ighv1S126	Ighv1S72
Ighv1S127	Ighv1S73
Ighv1S130	Ighv1S75
Ighv1S132	Ighv1S78
Ighv1S134	Ighv1S81
Ighv1S135	Ighv1S82
Ighv1S136	Ighv1S83
Ighv1S137	Ighv1S87
Ighv1S14	Ighv1S92
Ighv1S20	Ighv1S95
Ighv1S21	Ighv1S96
Ighv1S22	Ighv2-2
Ighv1S26	Ighv2-2-2
Ighv1S29	Ighv2-3
Ighv1S30	Ighv2-3-1
Ighv1S31	Ighv2-4
Ighv1S32	Ighv2-4-1
Ighv1S33	Ighv2-5
Ighv1S34	Ighv2-5-1
Ighv1S35	Ighv2-6
Ighv1S36	Ighv2-6-1
Ighv1S37	Ighv2-6-2
Ighv1S40	Ighv2-6-3
Ighv1S41	Ighv2-6-4
Ighv1S44	Ighv2-6-5
Ighv1S45	Ighv2-6-6
Ighv1S46	Ighv2-6-7
Ighv1S49	Ighv2-6-8
Ighv1S5	Ighv2-7
Ighv1S50	Ighv2-9
Ighv1S52	Ighv2-9-1
Ighv1S53	Ighv2-9-2
Ighv1S55	Ighv2S3
Ighv1S56	Ighv3-1
Ighv1S61	Ighv3-2
Ighv1S65	Ighv3-3
Ighv1S67	Ighv3-4
Ighv1S68	Ighv3-5
Ighv1S70	Ighv3-6
Ighv1S72	Ighv3-8
Ighv1S73	Ighv3S1
Ighv1S75	Ighv3S7
Ighv1S78	Ighv4-1
Ighv1S81	Ighv4-2
Ighv1S82	Ighv5-12
Ighv1S83	Ighv5-12-1
Ighv1S87	Ighv5-12-2
Ighv1S92	Ighv5-12-4
Ighv1S95	Ighv5-15
Ighv1S96	Ighv5-16
Ighv2-2	Ighv5-17
Ighv2-2-2	Ighv5-2
Ighv2-3	Ighv5-4
Ighv2-3-1	Ighv5-6
Ighv2-4	Ighv5-6-1
Ighv2-4-1	Ighv5-6-2
Ighv2-5	Ighv5-6-3
Ighv2-5-1	Ighv5-6-4
Ighv2-6	Ighv5-6-5
Ighv2-6-1	Ighv5-6-6
Ighv2-6-2	Ighv5-9
Ighv2-6-3	Ighv5-9-1
Ighv2-6-4	Ighv5-9-2
Ighv2-6-5	Ighv5-9-3
Ighv2-6-6	Ighv5-9-4
Ighv2-6-7	Ighv5-9-5
Ighv2-6-8	Ighv5S12
Ighv2-7	Ighv5S21
Ighv2-9	Ighv5S24
Ighv2-9-1	Ighv5S4
Ighv2-9-2	Ighv6-3
Ighv2S3	Ighv6-6
Ighv3-1	Ighv6-7
Ighv3-2	Ighv6S2
Ighv3-3	Ighv6S3
Ighv3-4	Ighv6S4
Ighv3-5	Ighv7-1
Ighv3-6	Ighv7-3
Ighv3-8	Ighv7-4
Ighv3S1	Ighv8-11
Ighv3S7	Ighv8-12
Ighv4-1	Ighv8-5
Ighv4-2	Ighv8-6
Ighv5-12	Ighv8-8
Ighv5-12-1	Ighv8-9
Ighv5-12-2	Ighv8S9
Ighv5-12-4	Ighv9-1
Ighv5-15	Ighv9-2
Ighv5-16	Ighv9-2-1
Ighv5-17	Ighv9-3
Ighv5-2	Ighv9-3-1
Ighv5-4	Ighv9-4
Ighv5-6	Ighv9S7
Ighv5-6-1	Ighv9S8
Ighv5-6-2	Igkc
Ighv5-6-3	Igkj1
Ighv5-6-4	Igkj2
Ighv5-6-5	Igkj4
Ighv5-6-6	Igkj5
Ighv5-9	Igkv1-110
Ighv5-9-1	Igkv1-117
Ighv5-9-2	Igkv1-122
Ighv5-9-3	Igkv1-132
Ighv5-9-4	Igkv1-133
Ighv5-9-5	Igkv1-135
Ighv5S12	Igkv1-88
Ighv5S21	Igkv1-99
Ighv5S24	Igkv10-94
Ighv5S4	Igkv10-95
Ighv6-3	Igkv10-96
Ighv6-6	Igkv11-106
Ighv6-7	Igkv11-125
Ighv6S2	Igkv12-104-2
Ighv6S3	Igkv12-38
Ighv6S4	Igkv12-41
Ighv7-1	Igkv12-44
Ighv7-3	Igkv12-46
Ighv7-4	Igkv12-89
Ighv8-11	Igkv12-98
Ighv8-12	Igkv12-E
Ighv8-5	Igkv13-84
Ighv8-6	Igkv13-85
Ighv8-8	Igkv14-100
Ighv8-9	Igkv14-111
Ighv8S9	Igkv14-126
Ighv9-1	Igkv14-130
Ighv9-2	Igkv14-87-2
Ighv9-2-1	Igkv16-104
Ighv9-3	Igkv17-121
Ighv9-3-1	Igkv17-127
Ighv9-4	Igkv18-36
Ighv9S7	Igkv19-93
Ighv9S8	Igkv2-109
Igkc	Igkv2-112
Igkj1	Igkv2-116
Igkj2	Igkv2-137
Igkj4	Igkv2-A
Igkj5	Igkv20-101-2
Igkv1-110	Igkv3-1
Igkv1-117	Igkv3-10
Igkv1-122	Igkv3-12
Igkv1-132	Igkv3-2
Igkv1-133	Igkv3-3
Igkv1-135	Igkv3-4
Igkv1-88	Igkv3-5
Igkv1-99	Igkv3-7
Igkv10-94	Igkv3-9
Igkv10-95	Igkv4-50
Igkv10-96	Igkv4-51
Igkv11-106	Igkv4-53
Igkv11-125	Igkv4-55
Igkv12-104-2	Igkv4-57
Igkv12-38	Igkv4-57-1
Igkv12-41	Igkv4-58
Igkv12-44	Igkv4-59
Igkv12-46	Igkv4-61
Igkv12-89	Igkv4-63
Igkv12-98	Igkv4-68
Igkv12-E	Igkv4-69
Igkv13-84	Igkv4-70
Igkv13-85	Igkv4-71
Igkv14-100	Igkv4-72
Igkv14-111	Igkv4-74
Igkv14-126	Igkv4-78
Igkv14-130	Igkv4-79
Igkv14-87-2	Igkv4-80
Igkv16-104	Igkv4-81
Igkv17-121	Igkv4-86
Igkv17-127	Igkv4-90
Igkv18-36	Igkv4-91
Igkv19-93	Igkv4-92
Igkv2-109	Igkv5-37
Igkv2-112	Igkv5-39
Igkv2-116	Igkv5-43
Igkv2-137	Igkv5-45
Igkv2-A	Igkv5-48
Igkv20-101-2	Igkv6-13
Igkv3-1	Igkv6-14
Igkv3-10	Igkv6-15
Igkv3-12	Igkv6-17
Igkv3-2	Igkv6-20
Igkv3-3	Igkv6-23
Igkv3-4	Igkv6-25
Igkv3-5	Igkv6-29
Igkv3-7	Igkv6-32
Igkv3-9	Igkv6-B
Igkv4-50	Igkv6-C
Igkv4-51	Igkv6-D
Igkv4-53	Igkv7-33
Igkv4-55	Igkv8-16
Igkv4-57	Igkv8-19
Igkv4-57-1	Igkv8-21
Igkv4-58	Igkv8-24
Igkv4-59	Igkv8-27
Igkv4-61	Igkv8-28
Igkv4-63	Igkv8-30
Igkv4-68	Igkv8-34
Igkv4-69	Igkv9-120
Igkv4-70	Igkv9-123
Igkv4-71	Igkv9-124
Igkv4-72	Iglc1
Igkv4-74	Iglc2
Igkv4-78	Iglc3
Igkv4-79	Iglj1
Igkv4-80	Iglj2
Igkv4-81	Iglj3
Igkv4-86	Iglv1
Igkv4-90	Iglv2
Igkv4-91	Iglv3
Igkv4-92	Iglv4
Igkv5-37	Iglv5
Igkv5-39	Iglv6
Igkv5-43	Iglv7
Igkv5-45	Iglv8
Igkv5-48
Igkv6-13
Igkv6-14
Igkv6-15
Igkv6-17
Igkv6-20
Igkv6-23
Igkv6-25
Igkv6-29
Igkv6-32
Igkv6-B
Igkv6-C
Igkv6-D
Igkv7-33
Igkv8-16
Igkv8-19
Igkv8-21
Igkv8-24
Igkv8-27
Igkv8-28
Igkv8-30
Igkv8-34
Igkv9-120
Igkv9-123
Igkv9-124
Iglc1
Iglc2
Iglc3
Iglj1
Iglj2
Iglj3
Iglv1
Iglv2
Iglv3
Iglv4
Iglv5
Iglv6
Iglv7
Iglv8

### Sheet: MHC-II_pathway
List of proteins involved in MHC-II presentation from https://reactome.org/PathwayBrowser/#/R-MMU-2132295&DTAB=MT (Ids mapped with https://www.uniprot.org/mapping/)
Surface_MHC-II	Based on http://www.imgt.org/IMGTrepertoireMH/LocusGenes/nomenclatures/mouse/MHC/Mu_MHCnom.html
H2-DMa
H2-DMb2
H2-DMb1
H2-Ob
H2-Ab1
H2-Aa
H2-Eb1
H2-Eb2
H2-Q4
H2-Q6
H2-M2
Cd74

### Sheet: Rb_proteins_gene_list
Based on the ribosomal protein databased (http://ribosome.med.miyazaki-u.ac.jp/)
Rpsa
Rps2
Rps3
Rps3a
Rps4x
Rps5
Rps6
Rps7
Rps8
Rps9
Rps10
Rps11
Rps12
Rps13
Rps14
Rps15
Rps15a
Rps16
Rps17
Rps18
Rps19
Rps20
Rps21
Rps23
Rps24
Rps25
Rps26
Rps27
Rps27a
Rps28
Rps29
Rps30
Rpl3
Rpl4
Rpl5
Rpl6
Rpl7
Rpl7a
Rpl8
Rpl9
Rpl10
Rpl10a
Rpl11
Rpl12
Rpl13
Rpl13a
Rpl14
Rpl15
Rpl17
Rpl18
Rpl18a
Rpl19
Rpl21
Rpl22
Rpl23
Rpl23a
Rpl24
Rpl26
Rpl27
Rpl27a
Rpl28
Rpl29
Rpl30
Rpl31
Rpl32
Rpl34
Rpl35
Rpl35a
Rpl36
Rpl44
Rpl37
Rpl37a
Rpl38
Rpl39
Rpl40
Rpl41
Rplp0
Rplp1
Rplp2
